# Distal and proximal cis-regulatory elements sense X-chromosomal dosage and developmental state at the *Xist* locus

**DOI:** 10.1101/2021.03.29.437476

**Authors:** Rutger A.F. Gjaltema, Till Schwämmle, Pauline Kautz, Michael Robson, Robert Schöpflin, Liat Ravid Lustig, Lennart Brandenburg, Ilona Dunkel, Carolina Vechiatto, Evgenia Ntini, Verena Mutzel, Vera Schmiedel, Annalisa Marsico, Stefan Mundlos, Edda G. Schulz

## Abstract

Developmental genes such as *Xist*, the master regulator of X-chromosome inactivation (XCI), are controlled by complex *cis*-regulatory landscapes, which decode multiple signals to establish specific spatio-temporal expression patterns. *Xist* integrates information on X-chromosomal dosage and developmental stage to trigger XCI at the primed pluripotent state in females only. Through a pooled CRISPR interference screen in differentiating mouse embryonic stem cells, we identify functional enhancer elements of *Xist* during the onset of random XCI. By quantifying how enhancer activity is modulated by X-dosage and differentiation, we find that X-dosage controls the promoter-proximal region in a binary switch-like manner. By contrast, differentiation cues activate a series of distal elements and bring them into closer spatial proximity of the *Xist* promoter. The strongest distal element is part of an enhancer cluster ∼200 kb upstream of the *Xist* gene which is associated with a previously unannotated *Xist*-enhancing regulatory transcript, we named *Xert*. Developmental cues and X-dosage are thus decoded by distinct regulatory regions, which cooperate to ensure female-specific *Xist* upregulation at the correct developmental time. Our study is the first step to disentangle how multiple, functionally distinct regulatory regions interact to generate complex expression patterns in mammals.
