## Supplementary Table 5 for "Distal and proximal cis-regulatory elements sense X-chromosomal dosage and developmental state at the *Xist* locus"

### Sheet: Xert coordinates
Xert Exons	Coordinates (mm10)	size (bp)
1 (incl Tss)	ChrX:103637012-103637062	51
2	ChrX:103637660-103637739	80
3	ChrX:103638700-103638807	108
4	ChrX:103639635-103639682	48
5	ChrX:103643606-103643704	99
6	ChrX:103671523-103671690	168
7	ChrX:103677031-103677294	264
8	ChrX:103692995-103693375	381
Xert isoforms	Included exons	Coordinates (mm10)	Genomic size (bp)	Processed transcript size (bp)
1	1,2,5,6	ChrX:103637012-103671690	34679	398
2	1,2,5,7	ChrX:103637012-103677294	40283	494
3	1,2,3,4,5,6	ChrX:103637012-103671690	34679	554
4	1,2,3,4,5,7	ChrX:103637012-103677294	40283	650
5	1,2,3,4,5,8	ChrX:103637012-103693375	56364	767
ORFs
length	Start	End	Direction	Reading frame	Xert variant
234	261	494	Forward	3	5
174	261	434	Forward	3	1
162	55	216	Forward	1	2
162	55	216	Forward	1	4
159	261	419	Forward	3	3
153	491	643	Forward	2	5
